# Galectin-3 drives neuroinflammatory amyloid remodeling by stabilizing intermediate Aβ species and altering lysosomal processing

**DOI:** 10.1101/2025.03.17.643790

**Authors:** Lluís Camprubí-Ferrer, Jesús Soldán-Hidalgo, Emil Axell, Marzia Dell’Eva, Marta García-Cruzado, Juan García-Revilla, Yiyi Yang, Rosalía Fernández-Calle, Logan Larlham, Bhanu Chouhan, Rocío Talaverón, Agnes Paulus, Lukas Danielson, Angela Gomez-Arboledas, Oxana Klementieva, Antonia Gutierrez, Javier Vitorica, Malin Wennström, Gunnar K. Gouras, Javier Frontiñán-Rubio, Antonio Boza-Serrano, Gabriel A. Rabinovich, José Luis Venero, Tomas Deierborg

**Affiliations:** Experimental Neuroinflammation Laboratory, Department of Experimental Medical Sciences, Lund University, BMC B11, Lund 221 84, Sweden; Instituto de Biomedicina de Sevilla, IBiS/Hospital Universitario Virgen del Rocío/CSIC/Universidad de Sevilla, Seville, Spain; Departamento de Bioquímica y Biología Molecular, Facultad de Farmacia, Universidad de Sevilla, Seville, Spain; Biochemistry and Structural Biology, Department of Chemistry, Lund University, Lund 223 62, Sweden; Protein Evolution, Department of Experimental Medical Sciences, Lund University, Lund 221 84, Sweden; Medical Microspectroscopy Lab, Department of Experimental Medical Science, SRA: NanoLund, Multipark, Lund University, BMC B10, 221 84, Lund, Sweden; Department of Biología Celular, Genética y Fisiología, Facultad de Ciencias, Instituto de Investigación Biomédica de Málaga-IBIMA Plataforma Bionand, Universidad de Málaga, Malaga, Spain; Centro de Investigación Biomédica en Red sobre Enfermedades Neurodegenerativas (CIBERNED), Madrid, Spain; Cognitive Disorder Research Unit, Department of Clinical Sciences Malmö, Lund University, Malmö, 214-28, Sweden; Department of Experimental Medical Science, Experimental Dementia Research Unit, Lund University, Lund, Sweden; Oxidative Stress and Neurodegeneration Group, Faculty of Medicine Universidad de Castilla-La Mancha, Ciudad Real 13071, Spain; Glycoimmunology Laboratory, CaixaResearch Institute, 08022 Barcelona, Spain; Glycomedicine Laboratory, Institute of Biology and Experimental Medicine, C1428 Ciudad de Buenos Aires, Argentina; Faculty of Exact and Natural Sciences, University of Buenos Aires, C1428 Ciudad de Buenos Aires, Argentina

**Keywords:** Alzheimer’s disease, neuroinflammation, microglia, galectin-3, amyloid-β

## Abstract

Neuroinflammation is a hallmark of Alzheimer’s disease (AD), yet the molecular mediators driving microglial dysfunction and neurotoxicity remain poorly understood. Here, we identify Galectin-3 (Gal3) as a central regulator of plaque-associated microglial responses, linking amyloid-beta (Aβ) aggregation, lysosomal function and plaque-associated neuritic damage. Using postmortem brain tissue from AD patients, we demonstrated that Gal3⁺ microglia are selectively enriched around highly immunogenic dense-core plaques, and correlate with increased LAMP1^+^ dystrophic neurites. Notably, Gal3 was also detected in extra-microglial dystrophic structures and in close association with extracellular amyloid fibrils, suggesting a role in both intracellular and extracellular Aβ dynamics. In APP mice, Gal3 deficiency resulted in more compact plaques, reduced neuronal dystrophies and increased TREM2 expression around amyloid plaques, suggesting altered plaque-associated microglial responses. Mechanistically, *in vitro* studies revealed that Gal3 modulates Aβ uptake and its intracellular processing while lysosomal stress conditions showed increased Aβ fibrillation from monomeric species in Gal3-deficient microglia. In parallel, cell-free assays demonstrated that Gal3 directly interacts with Aβ and selectively inhibits secondary nucleation, thereby stabilizing intermediate assemblies associated with increased neurotoxic potential. Finally, *in silico* and transcriptomic analysis revealed that Gal3 interacts with key immune receptor patterns, having leucine-rich repeats as well as immunoglobulin-like domains. Moreover, Gal3 favors pro-inflammatory microglial programs, while its deletion suppresses type I interferon and microglial neurodegenerative (MGnD) signatures. Together, these findings position Gal3 as a central regulator of amyloid aggregation, lysosomal dysfunction, and microglial activation, driving a neurotoxic phase of AD and highlighting a potential therapeutic window for intervention.

**Significance Statement:** Neuroinflammation and amyloid-beta (Aβ) plaques drive Alzheimer’s disease progression, but the molecular bridges between plaque formation, microglial dysfunction, and neurodegeneration remain unclear. This study identifies Galectin-3 (Gal3) as a pivotal regulator at this interface. We demonstrate that Gal3 is enriched around amyloid dense-core plaques in human brains and directly shapes Aβ aggregation into highly neurotoxic intermediate structures. Genetic deletion of Gal3 in Alzheimer’s mouse models reduces nerve cell damage and change microglial cells toward a protective, less inflammatory state. By linking extracellular protein aggregation with intracellular lysosomal stress and inflammatory gene expression, these findings establish Gal3 as a major driver of Alzheimer’s neurotoxicity and highlight it as a promising therapeutic target
