## Supplementary Table 4 for "Galectin-3 drives neuroinflammatory amyloid remodeling by stabilizing intermediate Aβ species and altering lysosomal processing"

### Sheet: IFNalpha enrichment results
Table: GSEA Results Summary of IFNalpha
Dataset	APP_APP-Gal3KO_collapsed_to_symbols.APP_APP-Gal3KO.mh.all.v2024.1.Mm.symbols.APP_APP-Gal3KO.cls
	#APP-Gal3KO_versus_APP.APP_APP-Gal3KO.mh.all.v2024.1.Mm.symbols.APP_APP-Gal3KO.cls
	#APP-Gal3KO_versus_APP_repos
Phenotype	APP_APP-Gal3KO.mh.all.v2024.1.Mm.symbols.APP_APP-Gal3KO.cls#APP-Gal3KO_versus_APP_repos
Upregulated in class	APP
GeneSet	HALLMARK_INTERFERON_ALPHA_RESPONSE
Enrichment Score (ES)	-0.458332
Normalized Enrichment Score (NES)	-2.1913
Nominal p-value	0
FDR q-value	0.001
FWER p-Value	0.001

### Sheet: APP_APP-Gal3KO IFNalpha
NAME	SYMBOL	TITLE	RANK IN GENE LIST	RANK METRIC SCORE	RUNNING ES	CORE ENRICHMENT
row_0	Txnip	NA	322	1.42468	0.0304232	No
row_1	Cxcl11	NA	3394	0.595748	-0.0451106	No
row_2	Psmb9	NA	4491	0.510076	-0.0636949	No
row_3	Cd74	NA	5873	0.443172	-0.0927283	No
row_4	Lamp3	NA	6235	0.439168	-0.0912171	No
row_5	Psma3	NA	6591	0.420486	-0.0900514	No
row_6	Irf1	NA	8762	0.381557	-0.144533	No
row_7	Csf1	NA	9540	0.326999	-0.158683	No
row_8	Casp8	NA	9541	0.326966	-0.14948	No
row_9	Irf9	NA	9848	0.306486	-0.15005	No
row_10	Il15	NA	9955	0.299379	-0.144809	No
row_11	C1s1	NA	10118	0.291784	-0.141465	No
row_12	Ube2l6	NA	10159	0.289295	-0.134525	No
row_13	Ripk2	NA	10419	0.273767	-0.134603	No
row_14	Tent5a	NA	10512	0.269216	-0.129791	No
row_15	Irf2	NA	11173	0.234679	-0.143022	No
row_16	Gmpr	NA	11219	0.232334	-0.137835	No
row_17	Ccrl2	NA	11273	0.229759	-0.132961	No
row_18	Ogfr	NA	12225	0.182554	-0.156406	No
row_19	Cnp	NA	12315	0.178042	-0.15407	No
row_20	Trim21	NA	12344	0.17707	-0.149927	No
row_21	Ifitm2	NA	12832	0.158048	-0.160116	No
row_22	Trim26	NA	13644	0.121286	-0.181077	No
row_23	Tdrd7	NA	14039	0.10257	-0.190032	No
row_24	Gbp3	NA	14091	0.0999908	-0.188751	No
row_25	Tmem140	NA	14526	0.0805737	-0.199527	No
row_26	Isg20	NA	14708	0.073521	-0.202898	No
row_27	Trim12c	NA	15653	0.0306369	-0.230409	No
row_28	Batf2	NA	16008	0.0146493	-0.240636	No
row_29	Il4ra	NA	16103	0.0107677	-0.243158	No
row_30	Nub1	NA	16324	0.00108097	-0.24974	No
row_31	Ifi30	NA	16506	-0.00734675	-0.254974	No
row_32	Cd47	NA	16673	-0.0150484	-0.25954	No
row_33	Plscr1	NA	16703	-0.0160344	-0.25996	No
row_34	Elf1	NA	16814	-0.0206615	-0.262684	No
row_35	Slc25a28	NA	17843	-0.0523215	-0.29211	No
row_36	Trafd1	NA	17880	-0.0538982	-0.291674	No
row_37	Cxcl10	NA	17902	-0.0546428	-0.290768	No
row_38	Pnpt1	NA	18158	-0.0670624	-0.296544	No
row_39	Cmtr1	NA	18430	-0.0801482	-0.302434	No
row_40	Herc6	NA	18540	-0.0846273	-0.303328	No
row_41	Psme2	NA	18559	-0.08583	-0.301453	No
row_42	Ifitm1	NA	18883	-0.102189	-0.308285	No
row_43	Nmi	NA	18912	-0.103259	-0.30622	No
row_44	Isg15	NA	19294	-0.119359	-0.314311	No
row_45	Trim25	NA	19956	-0.147717	-0.330021	No
row_46	Wars1	NA	20159	-0.156418	-0.331689	No
row_47	Rnf31	NA	20166	-0.156738	-0.327458	No
row_48	Sell	NA	20313	-0.162632	-0.327268	No
row_49	Casp1	NA	20369	-0.164936	-0.324279	No
row_50	Psmb8	NA	21065	-0.199317	-0.339558	No
row_51	Ifih1	NA	21093	-0.200415	-0.334728	No
row_52	Ly6e	NA	21132	-0.202062	-0.330183	No
row_53	Sp110	NA	21352	-0.212855	-0.330773	No
row_54	Psme1	NA	21544	-0.220047	-0.33032	No
row_55	Uba7	NA	21767	-0.229131	-0.330543	No
row_56	Lpar6	NA	22130	-0.249389	-0.334404	No
row_57	Tap1	NA	22473	-0.265396	-0.337213	No
row_58	Lap3	NA	23628	-0.323566	-0.36279	No
row_59	Procr	NA	23725	-0.330767	-0.356366	No
row_60	Lgals3bp	NA	24834	-0.390599	-0.378673	No
row_61	Cmpk2	NA	24873	-0.392888	-0.368757	No
row_62	Parp9	NA	24894	-0.393691	-0.358276	No
row_63	Ifi27	NA	25149	-0.407296	-0.354446	No
row_64	Epsti1	NA	26908	-0.443662	-0.394797	No
row_65	Parp12	NA	27842	-0.481479	-0.409287	No
row_66	Adar	NA	29095	-0.518123	-0.432334	No
row_67	Samd9l	NA	29961	-0.55375	-0.442746	Yes
row_68	Ddx60	NA	30223	-0.568638	-0.434584	Yes
row_69	Ifitm3	NA	30397	-0.584895	-0.423321	Yes
row_70	Mov10	NA	30500	-0.59719	-0.409577	Yes
row_71	Parp14	NA	30508	-0.598983	-0.392928	Yes
row_72	Rsad2	NA	30539	-0.602661	-0.376866	Yes
row_73	Trim14	NA	30795	-0.630244	-0.36679	Yes
row_74	Mx2	NA	30945	-0.64655	-0.35307	Yes
row_75	B2m	NA	31077	-0.6621	-0.338371	Yes
row_76	Dhx58	NA	31295	-0.6936	-0.32537	Yes
row_77	Eif2ak2	NA	31326	-0.697052	-0.306651	Yes
row_78	Bst2	NA	31405	-0.708535	-0.289052	Yes
row_79	Usp18	NA	31535	-0.73032	-0.272373	Yes
row_80	Ifit3	NA	31642	-0.752572	-0.254376	Yes
row_81	Helz2	NA	31745	-0.770609	-0.235751	Yes
row_82	Ncoa7	NA	31790	-0.779187	-0.215141	Yes
row_83	Rtp4	NA	31927	-0.804282	-0.19659	Yes
row_84	Stat2	NA	31943	-0.809049	-0.174268	Yes
row_85	Mvb12a	NA	32083	-0.841001	-0.154774	Yes
row_86	Ifi35	NA	32400	-0.89638	-0.139041	Yes
row_87	Ifit2	NA	32768	-1.02154	-0.121318	Yes
row_88	Oasl1	NA	32870	-1.06283	-0.0944376	Yes
row_89	Oas1a	NA	32998	-1.16645	-0.0654222	Yes
row_90	Irf7	NA	33074	-1.27208	-0.0318704	Yes
row_91	Ifi44	NA	33175	-1.43872	0.00562024	Yes

### Sheet: MGnD enrichment results
Table: GSEA Results Summary of MGnD
Dataset	APP_APP-Gal3KO_collapsed_to_symbols.APP_APP-Gal3KO.GENESET_MGND.APP_APP-Gal3KO.cls
	#APP-Gal3KO_versus_APP.APP_APP-Gal3KO.GENESET_MGND.APP_APP-Gal3KO.cls
	#APP-Gal3KO_versus_APP_repos
Phenotype	APP_APP-Gal3KO.GENESET_MgND.APP_APP-Gal3KO.cls#APP-Gal3KO_versus_APP_repos
Upregulated in class	APP
GeneSet	GENESET_MGND
Enrichment Score (ES)	-0.456377
Normalized Enrichment Score (NES)	-1.74485
Nominal p-value	0.00220751
FDR q-value	0.00220751
FWER p-Value	0.001

### Sheet: APP_APP-Gal3KO MGnD
NAME	SYMBOL	TITLE	RANK IN GENE LIST	RANK METRIC SCORE	RUNNING ES	CORE ENRICHMENT
row_0	Ccl2	NA	1277	0.8818694353103638	0.023579895	No
row_1	Spp1	NA	9154	0.3524542450904846	-0.18802	No
row_2	Csf1	NA	9540	0.32699909806251526	-0.17662044	No
row_3	Hif1a	NA	12270	0.1804596334695816	-0.24584423	No
row_4	Gpnmb	NA	13626	0.1218394860625267	-0.27795234	No
row_5	Igf1	NA	14125	0.09851019084453583	-0.28598154	No
row_6	Cybb	NA	14479	0.08253404498100281	-0.29078102	No
row_7	S100b	NA	14993	0.059697963297367096	-0.30198458	No
row_8	Ctsd	NA	16049	0.012541139498353004	-0.3327622	No
row_9	Msr1	NA	17379	-0.03571883216500282	-0.37013504	No
row_10	Lamp1	NA	19597	-0.13111719489097595	-0.4274584	No
row_11	Lyz1	NA	20405	-0.16684827208518982	-0.4399632	No
row_12	Apoe	NA	20953	-0.1935754269361496	-0.44279	Yes
row_13	C3	NA	21172	-0.2039567232131958	-0.43501565	Yes
row_14	Tyrobp	NA	21425	-0.21464376151561737	-0.42751145	Yes
row_15	Trem2	NA	21433	-0.21500001847743988	-0.41263038	Yes
row_16	S100a1	NA	22024	-0.24342598021030426	-0.41324845	Yes
row_17	Clec7a	NA	22157	-0.2507748603820801	-0.39960724	Yes
row_18	Cd68	NA	22217	-0.25345751643180847	-0.3835872	Yes
row_19	Mbp	NA	23397	-0.31290555000305176	-0.39700285	Yes
row_20	Egln3	NA	23447	-0.3145677447319031	-0.37639332	Yes
row_21	Vegfa	NA	23527	-0.3188910186290741	-0.35638055	Yes
row_22	Zbp1	NA	23848	-0.33716529607772827	-0.34231693	Yes
row_23	Lpl	NA	23984	-0.34465548396110535	-0.32217616	Yes
row_24	Lgals3bp	NA	24834	-0.390598863363266	-0.32023594	Yes
row_25	Fabp5	NA	25081	-0.4033292233943939	-0.2993076	Yes
row_26	Gpx3	NA	25313	-0.41775941848754883	-0.2769163	Yes
row_27	Axl	NA	25324	-0.41847655177116394	-0.24784301	Yes
row_28	Alcam	NA	26649	-0.42894959449768066	-0.25746444	Yes
row_29	Lox	NA	27018	-0.45151498913764954	-0.23681483	Yes
row_30	Fabp3	NA	27492	-0.45918214321136475	-0.21877784	Yes
row_31	Cst7	NA	30162	-0.5648223161697388	-0.2592223	Yes
row_32	Itgax	NA	30499	-0.5967016816139221	-0.22742161	Yes
row_33	Siglec1	NA	30783	-0.6283137798309326	-0.19181164	Yes
row_34	Sox7	NA	31253	-0.6869639158248901	-0.15766633	Yes
row_35	Colec12	NA	31268	-0.688975989818573	-0.109726384	Yes
row_36	Lyz2	NA	32596	-0.9541109800338745	-0.08257614	Yes
row_37	Lgals3	NA	33202	-1.503491997718811	0.004801239	Yes
