## Supplementary Table 5 for "Galectin-3 drives neuroinflammatory amyloid remodeling by stabilizing intermediate Aβ species and altering lysosomal processing"

### Sheet: Sheet0
© 2000-2025 QIAGEN. All rights reserved.
Upstream Regulator	Molecule Type	p-value of overlap
ESR1	ligand-dependent nuclear receptor	3,79×10^-03
IL4	cytokine	2,21×10^-04
CEBPB	transcription regulator	8,56×10^-03
IMMUNOGLOBULIN (complex)	complex	4,36×10^-04
PDGF-BB (complex)	complex	8,16×10^-05
IFNG	cytokine	1,24×10^-03
VCAN	other	5,70×10^-05
TNF	cytokine	7,43×10^-03
ALPHA 1 ANTITRYPSIN (family)	group	7,57×10^-04
COLLAGENASE (family)	group	3,98×10^-02
COL12A1	other	4,59×10^-02
CD3 (complex)	complex	8,56×10^-03
IKB (family)	group	3,00×10^-02
HISTONE H3 (family)	group	7,22×10^-03
MEK (family)	group	9,80×10^-03
AKT (family)	group	1,69×10^-02
NPM1	transcription regulator	1,39×10^-03
RUNX2:CBFB:LGALS3 gene	complex	1,27×10^-03
RUNX1:CBFB:LGALS3 gene	complex	1,27×10^-03
Bvht	other	4,09×10^-03
CD300LD	other	1,27×10^-03
RBM3	other	7,59×10^-03
HBB	enzyme	2,94×10^-04
ADH5	enzyme	2,54×10^-03
DUSP14	phosphatase	1,64×10^-02
CYP2C9	enzyme	3,80×10^-03
Abcb4	transporter	1,92×10^-03
PRL	cytokine	8,98×10^-03
Zfp426	other	1,27×10^-03
Atp1a2	enzyme	3,00×10^-02
CEACAM1	other	4,47×10^-02
IL36A	cytokine	3,00×10^-02
SERPINB3	other	1,51×10^-02
CALM3	other	1,27×10^-03
TRIM38	enzyme	8,15×10^-03
PSMB11	peptidase	1,08×10^-02
PWARSN	other	1,27×10^-03
SPMAP1	other	1,27×10^-03
IFN LAMBDA (family)	group	1,51×10^-02
ERK (family)	group	4,10×10^-03
RAF (family)	group	3,38×10^-03
RNASEH2B	other	9,84×10^-03
RC3H2	enzyme	4,83×10^-02
MIB2	transcription regulator	1,26×10^-02
CDK19	kinase	1,07×10^-02
DNM3OS	other	3,00×10^-02
IGG (complex)	complex	1,12×10^-02
RNASEL	enzyme	4,59×10^-02
ORMDL3	other	3,25×10^-02
FC GAMMA RECEPTOR (family)	group	3,98×10^-02
CYGB	transporter	3,49×10^-02
EIF4B	translation regulator	3,49×10^-02
Snhg20	other	7,59×10^-03
ARK2C	enzyme	1,27×10^-03
THRAP3	transcription regulator	3,86×10^-02
TIFA	other	1,89×10^-02
FOXL2	transcription regulator	5,46×10^-03
MRTFB	transcription regulator	2,78×10^-02
PAF1	other	2,15×10^-03
USP48	peptidase	8,85×10^-03
AHI1	other	3,25×10^-02
IL36B	cytokine	3,00×10^-02
SUCNR1	G-protein coupled receptor	2,88×10^-02
VRK2	kinase	5,07×10^-03
MBTD1	other	1,49×10^-03
DCAF1	kinase	4,96×10^-02
HCAR1	G-protein coupled receptor	6,39×10^-05
PNKD	other	2,54×10^-03
IKBIP	other	8,85×10^-03
DEPDC1	transcription regulator	1,27×10^-03
IMMT	other	2,82×10^-03
RNF138	enzyme	3,00×10^-02
4933425B07Rik	other	3,62×10^-02
ARID5A	transcription regulator	1,76×10^-02
LAYN	other	2,54×10^-03
PYGO1	other	2,54×10^-03
PIWIL4	other	1,34×10^-02
ASH1L	enzyme	8,85×10^-03
NSD1	transcription regulator	2,14×10^-02
PLA2G4D	enzyme	3,74×10^-02
IL33	cytokine	2,36×10^-03
SHARPIN	other	2,01×10^-02
FBXO8	other	1,27×10^-03
CDC73	other	3,37×10^-02
LUCAT1	other	7,10×10^-04
CREB3L4	transcription regulator	6,33×10^-03
FAM3B	cytokine	2,88×10^-02
KLHL21	enzyme	3,80×10^-03
MLXIP	transcription regulator	2,54×10^-03
TEAD1	transcription regulator	1,99×10^-02
ZC3H12A	enzyme	2,78×10^-02
KDM5C	enzyme	1,27×10^-03
TLR7	transmembrane receptor	3,20×10^-02
ALPHA CATENIN (family)	group	1,05×10^-02
GROWTH HORMONE (family)	group	4,06×10^-02
PALMD	other	3,25×10^-02
GPR151	G-protein coupled receptor	2,51×10^-02
TRYPTASE (family)	group	1,14×10^-02
EIF2AK3	kinase	1,65×10^-02
AMH	growth factor	3,37×10^-02
PDLIM1	transcription regulator	2,14×10^-02
CDH3	other	5,79×10^-04
TSIX	other	3,80×10^-03
ETV7	transcription regulator	4,11×10^-02
VWF	other	1,14×10^-02
TEAD4	transcription regulator	1,08×10^-02
TNFRSF1B	transmembrane receptor	1,34×10^-02
SOX5	transcription regulator	1,76×10^-02
PSMB10	peptidase	1,76×10^-02
IGF1	growth factor	4,29×10^-02
CDK (family)	group	4,11×10^-02
HDAC10	transcription regulator	1,26×10^-02
AURKA	kinase	3,86×10^-02
THPO	cytokine	8,15×10^-03
VHL	transcription regulator	2,49×10^-02
GPSM1	other	1,39×10^-02
CSRP3	other	8,85×10^-03
SIRT2	transcription regulator	4,23×10^-02
CHD1	enzyme	2,26×10^-02
ADAMTS3	peptidase	2,54×10^-03
REL	transcription regulator	3,97×10^-02
PRKAA1	kinase	2,42×10^-02
USF1	transcription regulator	6,35×10^-03
MBNL1	other	2,51×10^-02
PRKAA2	kinase	1,55×10^-02
MKNK1	kinase	2,21×10^-02
MAP2K1	kinase	3,55×10^-02
ZNF224	transcription regulator	2,54×10^-03
DNMT1	enzyme	6,28×10^-03
SPOP	other	1,20×10^-02
PSMB9	peptidase	1,14×10^-02
GLI3	transcription regulator	9,68×10^-03
MED7	transcription regulator	1,27×10^-03
STC1	kinase	2,38×10^-02
COPS5	transcription regulator	3,66×10^-03
SH3PXD2A-AS1	other	3,00×10^-02
LINC01370	other	1,27×10^-03
CRX	transcription regulator	3,98×10^-02
IFNAR1	transmembrane receptor	2,91×10^-02
TANK	other	4,71×10^-02
LRP8	transmembrane receptor	6,33×10^-03
ZIC2	transcription regulator	8,60×10^-03
PSMB8	peptidase	2,14×10^-02
LGALS1	other	1,90×10^-04
GLI1	transcription regulator	3,47×10^-02
H1-2	other	2,51×10^-02
FOXP3	transcription regulator	2,44×10^-02
SIM1	transcription regulator	3,06×10^-02
MAP3K3	kinase	3,25×10^-02
NR1H4	ligand-dependent nuclear receptor	4,20×10^-02
TJP1	other	4,35×10^-02
BCAP31	transporter	2,22×10^-03
ITGA4	transmembrane receptor	1,26×10^-02
SUMO2	enzyme	1,43×10^-03
TEAD3	transcription regulator	2,07×10^-03
SERPINE1	other	7,29×10^-03
GLA	enzyme	8,85×10^-03
miR-382-5p (miRNAs w/seed AAGUUGU)	mature microRNA	1,39×10^-02
miR-2682-5p (and other miRNAs w/seed AGGCAGU)	mature microRNA	8,85×10^-03
miR-124-3p (and other miRNAs w/seed AAGGCAC)	mature microRNA	3,79×10^-03
miR-29b-3p (and other miRNAs w/seed AGCACCA)	mature microRNA	8,01×10^-03
mir-29 (includes others)	microRNA	8,90×10^-03
mir-17 (includes others)	microRNA	8,01×10^-03
miR-424-3p (miRNAs w/seed AAAACGU)	mature microRNA	3,80×10^-03
miR-7a-5p (and other miRNAs w/seed GGAAGAC)	mature microRNA	4,96×10^-02
miR-293-5p (and other miRNAs w/seed CUCAAAC)	mature microRNA	2,63×10^-02
miR-128-3p (and other miRNAs w/seed CACAGUG)	mature microRNA	3,25×10^-02
miR-411-5p (and other miRNAs w/seed AGUAGAC)	mature microRNA	1,64×10^-02
mir-379 (includes others)	microRNA	2,14×10^-02
miR-532-3p (miRNAs w/seed CUCCCAC)	mature microRNA	1,64×10^-02
miR-23a-3p (and other miRNAs w/seed UCACAUU)	mature microRNA	1,01×10^-03
mir-873 (includes others)	microRNA	1,26×10^-02
miR-374b-5p (and other miRNAs w/seed UAUAAUA)	mature microRNA	1,89×10^-02
let-7a-5p (and other miRNAs w/seed GAGGUAG)	mature microRNA	2,34×10^-03
PIK3CA	kinase	3,88×10^-02
IRAK4	kinase	4,64×10^-03
ADAR	enzyme	1,70×10^-03
ZNF106	other	1,49×10^-03
NKX2-1	transcription regulator	2,37×10^-02
CSF3	cytokine	3,38×10^-02
PPRC1	transcription regulator	1,56×10^-03
ANXA2	other	4,71×10^-02
YBX1	transcription regulator	1,59×10^-02
SUMO3	other	1,07×10^-03
FOXO4	transcription regulator	9,52×10^-03
MAPKAPK5	kinase	1,01×10^-02
UPF2	other	4,11×10^-02
APP	other	4,47×10^-02
PPP2R5C	other	2,38×10^-02
COL5A1	other	4,71×10^-02
GNB2	other	4,83×10^-02
AURKB	kinase	2,76×10^-02
PTGER4	G-protein coupled receptor	1,69×10^-02
KRAS	enzyme	2,50×10^-03
MAPKAP1	other	2,14×10^-02
HPS1	other	2,54×10^-03
WFS1	enzyme	3,00×10^-02
NOD2	other	4,64×10^-03
ERN1	kinase	1,84×10^-02
PML	transcription regulator	1,94×10^-02
ACKR1	G-protein coupled receptor	2,63×10^-02
MECP2	transcription regulator	2,93×10^-02
RAF1	kinase	2,67×10^-03
S100A6	transporter	3,62×10^-02
MYO6	other	4,99×10^-03
TICAM1	other	1,59×10^-02
KCNJ10	ion channel	2,51×10^-02
IGHM	transmembrane receptor	4,71×10^-02
MARK2	kinase	4,35×10^-02
EP300	transcription regulator	2,51×10^-02
MITF	transcription regulator	4,56×10^-02
TNK1	kinase	2,14×10^-02
TRADD	other	3,62×10^-02
IL1A	cytokine	7,81×10^-03
FAS	transmembrane receptor	1,24×10^-02
VLDLR	transporter	2,93×10^-04
TREX1	enzyme	1,43×10^-03
MAP3K8	kinase	5,86×10^-03
JAK2	kinase	1,92×10^-02
FGF2	growth factor	2,81×10^-02
NMU	other	3,62×10^-02
KLF6	transcription regulator	4,81×10^-02
RELN	peptidase	1,26×10^-02
DIO3	enzyme	2,05×10^-02
GATA6	transcription regulator	3,25×10^-02
GATA5	transcription regulator	1,76×10^-02
CAMK2G	kinase	1,39×10^-02
RRAS2	enzyme	7,11×10^-04
ECSIT	transcription regulator	5,79×10^-04
ARNT2	transcription regulator	2,83×10^-02
TBP	transcription regulator	4,09×10^-03
ADGRV1	G-protein coupled receptor	3,80×10^-03
YAP1	transcription regulator	4,44×10^-02
MED21	transcription regulator	1,27×10^-03
ADAMTS13	peptidase	5,07×10^-03
COMP	other	2,54×10^-03
ITGA3	other	1,51×10^-02
SIN3B	transcription regulator	2,76×10^-02
TAL1	transcription regulator	3,36×10^-02
TLR1	transmembrane receptor	2,51×10^-02
SIRT1	transcription regulator	2,29×10^-02
PKHD1	other	2,14×10^-02
POLDIP2	other	1,89×10^-02
TAF4B	transcription regulator	6,65×10^-04
TLR9	transmembrane receptor	3,97×10^-03
SSRP1	transcription regulator	4,23×10^-02
BLM	enzyme	4,71×10^-02
IRF3	transcription regulator	2,60×10^-03
CEP250	other	9,06×10^-04
UXT	transcription regulator	4,11×10^-02
NFATC2	transcription regulator	3,09×10^-02
RTKN	other	7,59×10^-03
ATRX	transcription regulator	1,89×10^-02
GCDH	enzyme	1,26×10^-02
RHO	G-protein coupled receptor	2,60×10^-03
CASR	G-protein coupled receptor	1,31×10^-02
IFNB1	cytokine	8,70×10^-03
AIM2	other	4,59×10^-02
RELA	transcription regulator	2,92×10^-02
MYH3	enzyme	3,13×10^-02
IRAK3	kinase	4,96×10^-02
ST3GAL4	enzyme	3,80×10^-03
MS4A1	other	2,01×10^-02
TBK1	kinase	9,84×10^-03
HGF	growth factor	2,80×10^-02
TNFRSF1A	transmembrane receptor	1,97×10^-02
BCL10	transcription regulator	2,14×10^-02
HIPK2	kinase	4,20×10^-03
GRN	growth factor	2,22×10^-03
ERCC6	transcription regulator	5,07×10^-03
EPHA2	kinase	1,49×10^-03
EGF	growth factor	1,42×10^-02
TJP2	kinase	3,49×10^-02
SFTPC	other	4,96×10^-02
KLF5	transcription regulator	1,12×10^-02
CDK7	kinase	1,76×10^-02
SMARCA4	transcription regulator	1,12×10^-02
TNFSF11	cytokine	5,69×10^-03
OSM	cytokine	4,05×10^-02
CAMK2D	kinase	2,14×10^-02
ATF5	transcription regulator	1,39×10^-02
TEAD2	transcription regulator	1,92×10^-03
CFTR	ion channel	7,86×10^-03
NR1D1	ligand-dependent nuclear receptor	1,77×10^-03
PCYT1A	enzyme	3,25×10^-02
GNAQ	enzyme	1,77×10^-02
Duxbl1	transcription regulator	1,01×10^-02
HMGN2	other	6,33×10^-03
CALCA	other	2,37×10^-02
HBG1	other	3,80×10^-03
PCNT	other	1,51×10^-02
TREM2	transmembrane receptor	3,99×10^-03
TIGAR	enzyme	1,01×10^-02
PF4	cytokine	7,02×10^-03
EMD	other	2,63×10^-02
PDX1	transcription regulator	2,51×10^-02
MYC	transcription regulator	3,61×10^-02
TLR3	transmembrane receptor	5,32×10^-03
GNA15	enzyme	4,08×10^-04
TLR7/8 (family)	group	2,07×10^-05
SOD1	enzyme	1,03×10^-02
IER3-AS1	other	1,27×10^-03
WAKMAR1	other	4,23×10^-02
Pick1	other	2,86×10^-02
